# Rapid decline of prenatal maternal effects with age is independent of postnatal environment in a precocial bird

**DOI:** 10.1101/2023.05.26.542383

**Authors:** Oscar Vedder, Barbara Tschirren, Erik Postma, Maria Moiron

**Author notes:** **Author contributions** Conceptualization and experimental design: OV, BT and MM. Data collection: OV. Data analysis: MM, with feedback from OV, EP and BT. Writing: OV and MM, with feedback from EP and BT.

## Abstract

Maternal effects are an important source of phenotypic variation with potentially large fitness consequences, but how their importance varies with the quality of the environment across an individual’s ontogeny is poorly understood. We bred Japanese quail (*Coturnix japonica*) of known pedigree and experimentally manipulated the quality of offspring diet, to estimate the importance of prenatal maternal effects in shaping variation in body mass from hatching to adulthood. Maternal genetic effects on body mass at hatching were strong, and largely caused by variation in egg mass, but their importance rapidly declined with age. Whereas there was a large effect of diet on growth, this did not affect the decline of maternal effects variance. The importance of additive genetic and residual variance increased with age, with the latter being considerably larger in the poor diet treatment. Hence, we found no evidence for prenatal maternal effect by postnatal environment interactions, and that prenatal maternal effects are rapidly replaced by direct additive genetic and residual effects when offspring start to develop outside the egg. Thereby these results shed new light on the dynamics of the role of maternal versus offspring genes across ontogeny and environments.
