## Supplementary material for "Rapid decline of prenatal maternal effects with age is independent of postnatal environment in a precocial bird": Tables S2-S4

### Sheet: Table S2. 
Table S2. Estimates from an univariate animal model on body mass during growth. Estimates represent posterior modes with associated 95% Credible Intervals (95% CI).
Fixed effects	Estimate	95% CI
Intercept	11.21	[1.147 , 22.582]
age [7]	10.307	[7.591 , 12.542]
age [14]	25.394	[23.507 , 28.438]
age [21]	50.543	[47.698 , 52.575]
age [28]	78.142	[75.097 , 80.111]
age [35]	108.702	[106.625 , 111.48]
age [42]	144.562	[141.920 , 146.813]
age [49]	175.441	[172.543 , 177.513]
age [56]	193.467	[191.146 , 195.786]
age [63]	205.715	[203.245 , 208.095]
age [70]	214.464	[211.411 , 216.282]
age [77]	218.844	[216.746 , 221.435]
age [84]	224.307	[221.870 , 226.694]
sex [male]	0.64	[-2.433 , 3.298]
diet [standard]	2.951	[-1.864 , 7.003]
Inbreeding coefficient	1.748	[-1.365 , 5.626]
year [2020]	-4.846	[-105.624 , 36.984]
age [7]:sex [male]	-1.153	[-3.021 , 2.359]
age [14]:sex [male]	0.594	[-2.358 , 2.950]
age [21]:sex [male]	-1.492	[-3.610 , 1.899]
age [28]:sex [male]	-2.393	[-5.611 , -0.127]
age [35]:sex [male]	-5.275	[-7.782 , -2.402]
age [42]:sex [male]	-15.071	[-17.806 , -12.428]
age [49]:sex [male]	-23.721	[-26.377 , -21.070]
age [56]:sex [male]	-28.41	[-31.017 , -25.829]
age [63]:sex [male]	-33.697	[-36.525 , -31.087]
age [70]:sex [male]	-38.115	[-41.446 , -36.034]
age [77]:sex [male]	-41.756	[-44.135 , -38.875]
age [84]:sex [male]	-43.011	[-46.903 , -41.415]
age [7]:diet [standard]	13.269	[10.740 , 16.167]
age [14]:diet [standard]	37.682	[35.296 , 40.543]
age [21]:diet [standard]	65.063	[62.109 , 67.372]
age [28]:diet [standard]	72.184	[69.305 , 74.563]
age [35]:diet [standard]	71.801	[69.171 , 74.498]
age [42]:diet [standard]	59.526	[57.733 , 63.158]
age [49]:diet [standard]	42.791	[39.852 , 45.439]
age [56]:diet [standard]	31.33	[28.925 , 34.256]
age [63]:diet [standard]	25.618	[22.404 , 27.855]
age [70]:diet [standard]	23.338	[20.650 , 26.240]
age [77]:diet [standard]	22.209	[18.837 , 24.226]
age [84]:diet [standard]	20.221	[17.350 , 22.709]
Maternal line [low]	-6.16	[-13.872 , 4.155]
Paternal line [low]	-5.634	[-14.611 , 3.324]
Maternal line x paternal line	1.012	[-11.059 , 15.245]
Diet [standard] x maternal line [low]	-5.21	[-9.794 , 1.699]
Paternal line [low] x diet [standard]	-0.503	[-5.589 , 5.599]
Paternal line [low] x diet [standard] x maternal line [low]	0.078	[-8.619 , 8.269]
Mother replicate [2]	-0.055	[-7.989 , 11.575]
Father replicate [2]	2.758	[-7.802 , 10.581]
Random effects	Estimate	95% CI
Additive genetic	83.428	[35.922 , 149.635]
Permanent environment	126.682	[88.748 , 162.381]
Mother Identity	1.47	[0.422 , 9.964]
Father Identity	2.095	[0.589 , 12.625]
Pair Identity	1.97	[0.383 , 10.593]
Residual	155.164	[150.798 , 160.054]
Standardized metrics	Estimate	95% CI
Heritability	0.22	[0.097 , 0.355]
Repeatability	0.569	[0.514 , 0.612]

### Sheet: Table S3. 
Table S3. Estimates from 13 bivariate animal models on age-specific body mass across diet treatments. Estimates represent posterior modes with associated 95% Credible Intervals (95% CI).
		hatching mass		mass at day 7		mass at day 14		mass at day 21		mass at day 28		mass at day 35		mass at day 42		mass at day 49		mass at day 56		mass at day 63		mass at day 70		mass at day 77		mass at day 84
	Fixed effects	Estimate	95% CI	Estimate	95% CI	Estimate	95% CI	Estimate	95% CI	Estimate	95% CI	Estimate	95% CI	Estimate	95% CI	Estimate	95% CI	Estimate	95% CI	Estimate	95% CI	Estimate	95% CI	Estimate	95% CI	Estimate	95% CI
	Intercept	0.606	[0.084 , 1.244]	2.824	[0.222 , 5.177]	6.73	[2.653 , 12.615]	13.14	[5.779 , 21.707]	18.699	[7.976 , 26.074]	19.078	[8.365 , 29.501]	22.85	[10.936 , 38.533]	25.094	[7.951 , 35.992]	29.469	[15.236 , 42.253]	28.359	[14.532 , 40.669]	32.982	[18.300 , 44.253]	25.061	[14.183 , 43.413]	28.765	[19.003 , 47.662]
	Sex [male]	-0.056	[-0.101 , 0.055]	-0.396	[-0.968 , 0.226]	-0.551	[-1.563 , 0.996]	-3.461	[-5.148 , -1.149]	-5.029	[-7.757 , -2.827]	-9.931	[-12.240 , -6.855]	-23.497	[-26.571 , -19.983]	-34.088	[-37.333 , -30.769]	-35.323	[-38.667 , -32.385]	-37.408	[-40.147 , -34.331]	-40.438	[-42.730 , -37.388]	-42.184	[-44.485 , -39.209]	-44.675	[-46.959 , -41.611]
	Year [2020]	-0.177	[-0.349 , 0.093]	0.18	[-0.542 , 1.256]	-0.041	[-2.080 , 1.399]	0.681	[-2.609 , 2.709]	-2.327	[-5.326 , 1.438]	-1.32	[-5.105 , 2.825]	-0.938	[-6.310 , 3.715]	-1.968	[-5.968 , 3.915]	-0.468	[-4.359 , 5.216]	2.388	[-2.726 , 5.490]	-1.262	[-4.716 , 3.434]	2.447	[-1.998 , 6.225]	-0.226	[-4.254 , 4.901]
	Inbreeding coefficient	0.23	[-2.297 , 2.332]	-14.969	[-31.577 , 2.009]	-48.068	[-91.497 , -17.68]	-96.045	[-143.478 , -34.108]	-91.688	[-153.571 , -23.999]	-87.255	[-171.755 , -27.173]	-74.716	[-167.163 , 9.392]	11.403	[-97.735 , 75.317]	-59.349	[-150.768 , 23.854]	-53.456	[-128.124 , 31.797]	-61.767	[-122.675 , 31.373]	-44.414	[-103.502 , 47.137]	-43.604	[-108.378 , 54.403]
	Maternal line [low]	-1.28	[-2.074 , -0.712]	-3.217	[-5.594 , -0.972]	-7.901	[-12.989 , -3.777]	-12.421	[-19.320 , -5.695]	-13.918	[-21.380 , -5.839]	-14.883	[-23.542 , -5.844]	-11.588	[-22.718 , -1.269]	-5.195	[-18.170 , 4.271]	-11.893	[-23.763 , -3.130]	-11.293	[-20.031 , 0.604]	-8.824	[-20.000 , 0.133]	-8.328	[-19.225 , 0.907]	-13.951	[-21.831 , 0.214]
	Paternal line [low]	0.029	[-0.174 , 0.300]	-0.41	[-2.551 , 1.339]	-4.643	[-8.665 , -0.334]	-9.354	[-15.872 , -2.631]	-10.118	[-17.415 , -2.121]	-12.819	[-19.538 , -1.802]	-10.894	[-20.478 , 0.406]	-5.762	[-16.038 , 5.182]	-10.041	[-20.450 , -0.853]	-10.164	[-19.230 , 0.539]	-10.473	[-18.282 , 1.376]	-6.207	[-16.310 , 4.657]	-6.063	[-20.149 , 3.352]
	Maternal line [low] x paternal line [low]	-0.164	[-0.494 , 0.369]	1.276	[-2.238 , 3.989]	5.418	[-0.023 , 13.055]	10.181	[2.242 , 21.405]	9.671	[-3.621 , 20.997]	10.871	[-1.206 , 25.994]	8.549	[-8.217 , 24.922]	-2.792	[-17.075 , 15.777]	6.99	[-6.129 , 24.262]	2.68	[-11.819 , 17.029]	2.18	[-11.716 , 16.733]	3.014	[-13.946 , 13.580]	-0.049	[-14.869 , 14.985]
	Mother replicate [2]	-0.142	[-1.035 , 0.535]	-2.266	[-4.212 , 1.040]	-2.585	[-9.409 , 1.457]	-10.05	[-17.060 , -1.226]	-6.624	[-13.878 , 5.559]	-4.129	[-15.975 , 5.967]	-0.619	[-13.367 , 13.729]	5.849	[-7.097 , 20.472]	-1.938	[-14.152 , 12.994]	0.785	[-10.555 , 15.251]	6.127	[-7.220 , 16.897]	4.747	[-7.829 , 17.158]	7.957	[-6.735 , 19.555]
	Father replicate [2]	-0.051	[-0.379 , 0.728]	1.093	[-1.069 , 3.761]	4.038	[-0.825 , 8.665]	4	[1.271 , 16.403]	3.456	[-4.344 , 13.846]	3.217	[-5.915 , 14.887]	-0.523	[-8.876 , 17.341]	-1.791	[-16.313 , 10.684]	3.851	[-7.683 , 17.817]	5.191	[-8.959 , 15.302]	0.317	[-12.523 , 10.622]	-1.192	[-8.569 , 14.951]	-1.29	[-12.641 , 12.361]
Variance component	Metric	Estimate	95% CI	Estimate	95% CI	Estimate	95% CI	Estimate	95% CI	Estimate	95% CI	Estimate	95% CI	Estimate	95% CI	Estimate	95% CI	Estimate	95% CI	Estimate	95% CI	Estimate	95% CI	Estimate	95% CI	Estimate	95% CI
Additive genetic	Variance [poor]	0.001	[0.000 , 0.071]	0.039	[0.000 , 9.666]	0.223	[0.000 , 34.617]	0.791	[0.000 , 127.989]	3.159	[0.001 , 327.432]	2.586	[0.000 , 392.607]	2.837	[0.000 , 446.697]	2.498	[0.011 , 488.947]	177.695	[0.000 , 474.031]	122.747	[0.004 , 375.844]	142.287	[23.450 , 348.711]	133.411	[58.925 , 398.126]	163.241	[47.705 , 367.468]
	Variance [standard]	0.001	[0.000 , 0.065]	7.407	[1.855 , 15.464]	23.82	[7.428 , 44.785]	56.576	[22.292 , 115.83]	72.43	[10.986 , 120.045]	117.581	[53.076 , 225.894]	160.098	[69.825 , 325.438]	228.852	[68.86 , 335.733]	181.21	[49.174 , 280.603]	180.805	[90.363 , 315.679]	186.129	[84.308 , 302.687]	273.139	[128.721 , 370.154]	220.944	[123.19 , 424.649]
	h2 [poor]	0.001	[0.000 , 0.119]	0.002	[0.000 , 0.462]	0.002	[0.000 , 0.292]	0.002	[0.000 , 0.296]	0.004	[0.000 , 0.435]	0.002	[0.000 , 0.376]	0.003	[0.000 , 0.341]	0.002	[0.000 , 0.369]	0.194	[0.000 , 0.446]	0.2	[0.000 , 0.489]	0.238	[0.049 , 0.595]	0.423	[0.145 , 0.758]	0.437	[0.170 , 0.830]
	h2 [standard]	0.001	[0.000 , 0.119]	0.55	[0.157 , 0.778]	0.455	[0.172 , 0.691]	0.432	[0.195 , 0.757]	0.395	[0.109 , 0.612]	0.539	[0.282 , 0.798]	0.516	[0.243 , 0.799]	0.59	[0.241 , 0.832]	0.545	[0.208 , 0.785]	0.615	[0.335 , 0.843]	0.602	[0.326 , 0.814]	0.72	[0.443 , 0.878]	0.527	[0.332 , 0.833]
	I [poor]	0	[0.000 , 0.001]	0	[0.000 , 0.030]	0	[0.000 , 0.030]	0.012	[0.000 , 1.891]	0.047	[0.000 , 4.839]	0.038	[0.000 , 5.802]	0.042	[0.000 , 6.601]	0.037	[0.000 , 7.226]	2.626	[0.000 , 7.005]	1.814	[0.000 , 5.554]	2.103	[0.347 , 5.153]	1.972	[0.871 , 5.884]	2.412	[0.705 , 5.431]
	I [standard]	0	[0.000 , 0.001]	0.008	[0.002 , 0.016]	0.005	[0.001 , 0.009]	0.827	[0.326 , 1.693]	1.058	[0.161 , 1.754]	1.718	[0.776 , 3.301]	2.339	[1.020 , 4.755]	3.344	[1.006 , 4.906]	2.648	[0.719 , 4.100]	2.642	[1.320 , 4.613]	2.72	[1.232 , 4.423]	3.991	[1.881 , 5.409]	3.229	[1.800 , 6.205]
	Covariance	0	[-0.006 , 0.053]	0.106	[-1.616 , 6.442]	-0.03	[-5.841 , 20.516]	0.058	[-15.786 , 67.664]	0.004	[-26.231 , 93.64]	0.356	[-42.694 , 139.438]	5.886	[-42.390 , 210.400]	47.758	[-26.174 , 251.313]	93.358	[-11.660 , 232.656]	89.931	[-10.885 , 232.091]	146.113	[30.350 , 250.604]	138.101	[66.892 , 290.732]	171.573	[62.644 , 299.691]
	Correlation	0.931	[-0.577 , 0.993]	0.429	[-0.569 , 0.949]	0.471	[-0.502 , 0.986]	0.433	[-0.388 , 0.992]	0.287	[-0.282 , 0.995]	0.363	[-0.420 , 0.993]	0.644	[-0.359 , 0.968]	0.474	[-0.200 , 0.975]	0.68	[-0.004 , 0.996]	0.764	[0.261 , 0.992]	0.934	[0.408 , 0.991]	0.862	[0.482 , 0.998]	0.872	[0.476 , 0.997]
Maternal genetic	Variance [poor]	0.34	[0.200 , 0.570]	0.042	[0.000 , 4.734]	0.162	[0.000 , 21.006]	0.26	[0.000 , 64.369]	0.817	[0.006 , 128.133]	0.944	[0.000 , 164.768]	0.79	[0.000 , 142.821]	0.788	[0.000 , 139.432]	0.609	[0.000 , 100.618]	0.291	[0.000 , 85.745]	0.463	[0.000 , 79.528]	0.329	[0.000 , 51.971]	0.287	[0.000 , 49.478]
	Variance [standard]	0.339	[0.181 , 0.523]	0.019	[0.000 , 2.751]	0.061	[0.000 , 8.511]	0.087	[0.000 , 15.340]	0.153	[0.000 , 21.630]	0.106	[0.000 , 25.794]	0.342	[0.000 , 43.103]	0.329	[0.000 , 53.327]	0.384	[0.000 , 57.790]	0.245	[0.000 , 39.204]	0.185	[0.000 , 34.220]	0.154	[0.000 , 31.840]	0.13	[0.000 , 33.527]
	h2 [poor]	0.607	[0.432 , 0.732]	0.062	[0.000 , 0.232]	0.001	[0.000 , 0.169]	0.001	[0.000 , 0.151]	0.001	[0.000 , 0.177]	0.001	[0.000 , 0.163]	0.001	[0.000 , 0.117]	0	[0.000 , 0.108]	0	[0.000 , 0.099]	0.001	[0.000 , 0.121]	0.001	[0.000 , 0.145]	0	[0.000 , 0.108]	0.001	[0.000 , 0.120]
	h2 [standard]	0.621	[0.432 , 0.736]	0.001	[0.000 , 0.151]	0.001	[0.000 , 0.136]	0	[0.000 , 0.117]	0.001	[0.000 , 0.113]	0	[0.000 , 0.104]	0.001	[0.000 , 0.125]	0.001	[0.000 , 0.155]	0.001	[0.000 , 0.171]	0.001	[0.000 , 0.119]	0.001	[0.000 , 0.101]	0	[0.000 , 0.083]	0	[0.000 , 0.077]
	I [poor]	0.005	[0.003 , 0.008]	0	[0.000 , 0.015]	0	[0.000 , 0.018]	0.004	[0.000 , 0.951]	0.012	[0.000 , 1.894]	0.014	[0.000 , 2.435]	0.012	[0.000 , 2.111]	0.012	[0.000 , 2.061]	0.009	[0.000 , 1.487]	0.004	[0.000 , 1.267]	0.007	[0.000 , 1.175]	0.005	[0.000 , 0.768]	0.004	[0.000 , 0.731]
	I [standard]	0.005	[0.003 , 0.008]	0	[0.000 , 0.003]	0	[0.000 , 0.002]	0.001	[0.000 , 0.224]	0.002	[0.000 , 0.316]	0.002	[0.000 , 0.377]	0.005	[0.000 , 0.630]	0.005	[0.000 , 0.779]	0.006	[0.000 , 0.844]	0.004	[0.000 , 0.573]	0.003	[0.000 , 0.500]	0.002	[0.000 , 0.465]	0.002	[0.000 , 0.490]
	Covariance	0.313	[0.173 , 0.512]	-0.004	[-0.553 , 1.720]	0.009	[-3.479 , 3.877]	0.045	[-7.285 , 11.628]	-0.042	[-14.628 , 14.253]	0.047	[-20.338 , 19.977]	0.039	[-16.113 , 32.917]	0.076	[-18.671 , 32.091]	-0.066	[-16.888 , 33.464]	-0.005	[-16.369 , 16.913]	-0.035	[-9.638 , 22.506]	0.041	[-8.845 , 14.493]	0.081	[-5.720 , 21.647]
	Correlation	0.996	[0.956 , 1.000]	0.626	[-0.611 , 0.958]	0.296	[-0.833 , 0.874]	0.62	[-0.725 , 0.964]	0.32	[-0.863 , 0.857]	0.228	[-0.842 , 0.883]	0.542	[-0.731 , 0.956]	0.265	[-0.756 , 0.935]	0.317	[-0.781 , 0.924]	0.291	[-0.833 , 0.916]	0.518	[-0.811 , 0.887]	0.419	[-0.804 , 0.930]	0.628	[-0.731 , 0.989]
Mother identity	Variance [poor]	0.001	[0.000 , 0.06]	0.012	[0.000 , 2.792]	0.093	[0.000 , 20.078]	0.361	[0.000 , 52.868]	0.374	[0.000 , 125.450]	1.013	[0.000 , 171.746]	1.182	[0.000 , 152.360]	0.748	[0.000 , 141.527]	0.239	[0.000 , 99.267]	0.292	[0.000 , 78.98]	0.353	[0.000 , 66.346]	0.154	[0.000 , 31.666]	0.248	[0.000 , 40.565]
	Variance [standard]	0.001	[0.000 , 0.067]	0.012	[0.000 , 2.609]	0.036	[0.000 , 7.134]	0.049	[0.000 , 9.680]	0.057	[0.000 , 16.439]	0.068	[0.000 , 14.458]	0.201	[0.000 , 31.711]	0.373	[0.000 , 47.728]	0.27	[0.000 , 42.888]	0.17	[0.000 , 31.386]	0.242	[0.000 , 32.248]	0.131	[0.000 , 20.961]	0.171	[0.000 , 28.819]
	h2 [poor]	0	[0.000 , 0.104]	0.001	[0.000 , 0.147]	0.001	[0.000 , 0.168]	0.001	[0.000 , 0.126]	0.001	[0.000 , 0.178]	0.001	[0.000 , 0.165]	0.001	[0.000 , 0.124]	0.001	[0.000 , 0.108]	0	[0.000 , 0.099]	0.001	[0.000 , 0.112]	0.001	[0.000 , 0.122]	0	[0.000 , 0.070]	0	[0.000 , 0.098]
	h2 [standard]	0.001	[0.000 , 0.126]	0.001	[0.000 , 0.150]	0	[0.000 , 0.120]	0	[0.000 , 0.072]	0	[0.000 , 0.086]	0	[0.000 , 0.058]	0.001	[0.000 , 0.091]	0.001	[0.000 , 0.131]	0.001	[0.000 , 0.127]	0.001	[0.000 , 0.094]	0.001	[0.000 , 0.095]	0	[0.000 , 0.057]	0	[0.000 , 0.065]
	I [poor]	0	[0.000 , 0.001]	0	[0.000 , 0.009]	0	[0.000 , 0.017]	0.005	[0.000 , 0.781]	0.006	[0.000 , 1.854]	0.015	[0.000 , 2.538]	0.017	[0.000 , 2.252]	0.011	[0.000 , 2.092]	0.004	[0.000 , 1.467]	0.004	[0.000 , 1.167]	0.005	[0.000 , 0.980]	0.002	[0.000 , 0.468]	0.004	[0.000 , 0.599]
	I [standard]	0	[0.000 , 0.001]	0	[0.000 , 0.003]	0	[0.000 , 0.001]	0.001	[0.000 , 0.141]	0.001	[0.000 , 0.240]	0.001	[0.000 , 0.211]	0.003	[0.000 , 0.463]	0.005	[0.000 , 0.697]	0.004	[0.000 , 0.627]	0.002	[0.000 , 0.459]	0.004	[0.000 , 0.471]	0.002	[0.000 , 0.306]	0.002	[0.000 , 0.421]
	Covariance	0	[-0.005 , 0.057]	-0.001	[-0.457 , 1.055]	0.015	[-3.736 , 2.684]	0.014	[-5.875 , 6.119]	-0.087	[-11.744 , 17.248]	-0.005	[-13.260 , 14.822]	0.144	[-16.206 , 22.971]	-0.017	[-21.583 , 30.743]	-0.006	[-14.139 , 25.272]	0.016	[-14.621 , 12.432]	0.062	[-10.476 , 15.807]	0.035	[-7.800 , 7.717]	0.044	[-6.172 , 17.990]
	Correlation	0.94	[-0.676 , 1.000]	0.422	[-0.748 , 0.943]	0.049	[-0.956 , 0.750]	0.049	[-0.926 , 0.805]	0.168	[-0.874 , 0.842]	0.485	[-0.882 , 0.849]	0.383	[-0.786 , 0.925]	0.388	[-0.813 , 0.939]	-0.187	[-0.746 , 0.970]	-0.013	[-0.907 , 0.823]	0.319	[-0.715 , 0.989]	0.086	[-0.834 , 0.876]	0.644	[-0.747 , 0.965]
Father identity	Variance [poor]	0	[0.000 , 0.048]	1.933	[0.001 , 4.786]	0.093	[0.000 , 24.079]	0.389	[0.000 , 80.599]	0.368	[0.000 , 105.560]	0.869	[0.000 , 133.225]	2.119	[0.000 , 249.837]	0.906	[0.001 , 232.082]	1.058	[0.000 , 176.780]	0.711	[0.001 , 102.776]	0.374	[0.000 , 68.056]	0.857	[0.000 , 98.167]	0.689	[0.000 , 86.441]
	Variance [standard]	0	[0.000 , 0.029]	0.006	[0.000 , 1.067]	0.009	[0.000 , 3.107]	0.019	[0.000 , 7.880]	0.176	[0.000 , 21.059]	0.134	[0.000 , 28.643]	0.285	[0.000 , 35.326]	0.18	[0.000 , 23.874]	0.329	[0.000 , 41.664]	0.119	[0.000 , 34.936]	0.211	[0.000 , 37.608]	0.18	[0.000 , 32.904]	0.216	[0.000 , 61.875]
	h2 [poor]	0.001	[0.000 , 0.081]	0.103	[0.000 , 0.232]	0.001	[0.000 , 0.203]	0.001	[0.000 , 0.194]	0.001	[0.000 , 0.150]	0.001	[0.000 , 0.137]	0.001	[0.000 , 0.200]	0.001	[0.000 , 0.179]	0.001	[0.000 , 0.171]	0.001	[0.000 , 0.146]	0.001	[0.000 , 0.132]	0.002	[0.000 , 0.217]	0.002	[0.000 , 0.210]
	h2 [standard]	0	[0.000 , 0.050]	0	[0.000 , 0.061]	0	[0.000 , 0.051]	0	[0.000 , 0.061]	0	[0.000 , 0.108]	0	[0.000 , 0.118]	0	[0.000 , 0.102]	0	[0.000 , 0.067]	0.001	[0.000 , 0.127]	0	[0.000 , 0.103]	0.001	[0.000 , 0.109]	0.001	[0.000 , 0.087]	0	[0.000 , 0.139]
	I [poor]	0	[0.000 , 0.001]	0.006	[0.000 , 0.015]	0	[0.000 , 0.021]	0.006	[0.000 , 1.191]	0.005	[0.000 , 1.560]	0.013	[0.000 , 1.969]	0.031	[0.000 , 3.692]	0.013	[0.000 , 3.430]	0.016	[0.000 , 2.612]	0.011	[0.000 , 1.519]	0.006	[0.000 , 1.006]	0.013	[0.000 , 1.451]	0.01	[0.000 , 1.277]
	I [standard]	0	[0.000 , 0.000]	0	[0.000 , 0.001]	0	[0.000 , 0.001]	0	[0.000 , 0.115]	0.003	[0.000 , 0.308]	0.002	[0.000 , 0.419]	0.004	[0.000 , 0.516]	0.003	[0.000 , 0.349]	0.005	[0.000 , 0.609]	0.002	[0.000 , 0.511]	0.003	[0.000 , 0.550]	0.003	[0.000 , 0.481]	0.003	[0.000 , 0.904]
	Covariance	0	[-0.003 , 0.027]	-0.001	[-0.524 , 1.114]	-0.006	[-2.132 , 3.526]	-0.041	[-7.528 , 10.442]	-0.048	[-12.689 , 16.067]	-0.079	[-21.919 , 13.734]	0.025	[-26.186 , 28.859]	0.017	[-23.486 , 20.083]	0.032	[-31.379 , 22.143]	-0.128	[-17.383 , 17.261]	-0.054	[-10.389 , 19.052]	0.058	[-13.883 , 19.585]	0.026	[-14.152 , 33.174]
	Correlation	0.731	[-0.546 , 0.999]	0.555	[-0.706 , 0.953]	0.388	[-0.7 , 0.979]	0.179	[-0.761 , 0.969]	-0.147	[-0.834 , 0.880]	-0.25	[-0.828 , 0.896]	-0.101	[-0.857 , 0.806]	-0.035	[-0.935 , 0.731]	-0.173	[-0.855 , 0.865]	-0.31	[-0.864 , 0.854]	0.221	[-0.791 , 0.897]	0.292	[-0.825 , 0.866]	0.559	[-0.649 , 0.985]
Residual	Variance [poor]	0.185	[0.146 , 0.231]	10.839	[6.729 , 14.481]	82.301	[61.449 , 102.933]	275.441	[215.986 , 362.03]	456.648	[333.479 , 611.648]	740.551	[515.752 , 894.804]	896.372	[672.335 , 1120.175]	982.898	[690.120 , 1167.955]	639.91	[452.836 , 861.036]	421.338	[272.222 , 564.526]	278.796	[170.249 , 395.726]	194.304	[89.990 , 273.638]	151.314	[54.827 , 229.77]
	Variance [standard]	0.193	[0.145 , 0.224]	6.577	[3.311 , 10.49]	30.07	[18.029 , 39.866]	61.33	[30.546 , 85.077]	107.167	[70.583 , 142.650]	84.553	[40.441 , 133.741]	123.19	[55.922 , 199.892]	111.11	[54.530 , 194.091]	128.643	[56.431 , 184.383]	100.593	[38.211 , 153.843]	119.071	[54.327 , 177.955]	89.356	[38.223 , 162.033]	149.509	[60.235 , 221.285]
	h2 [poor]	0.298	[0.220 , 0.431]	0.684	[0.339 , 0.792]	0.717	[0.523 , 0.872]	0.722	[0.525 , 0.892]	0.671	[0.440 , 0.860]	0.758	[0.496 , 0.884]	0.721	[0.501 , 0.874]	0.699	[0.512 , 0.898]	0.681	[0.457 , 0.908]	0.637	[0.402 , 0.850]	0.548	[0.312 , 0.789]	0.493	[0.189 , 0.668]	0.295	[0.123 , 0.625]
	h2 [standard]	0.337	[0.232 , 0.440]	0.362	[0.184 , 0.681]	0.433	[0.257 , 0.677]	0.509	[0.224 , 0.712]	0.574	[0.349 , 0.774]	0.357	[0.161 , 0.604]	0.334	[0.125 , 0.624]	0.355	[0.130 , 0.589]	0.351	[0.157 , 0.613]	0.27	[0.085 , 0.509]	0.274	[0.121 , 0.556]	0.215	[0.091 , 0.460]	0.337	[0.120 , 0.548]
	I [poor]	0.003	[0.002 , 0.003]	0.033	[0.021 , 0.045]	0.07	[0.053 , 0.088]	4.071	[3.192 , 5.350]	6.748	[4.928 , 9.039]	10.944	[7.622 , 13.224]	13.247	[9.936 , 16.554]	14.525	[10.199 , 17.260]	9.457	[6.692 , 12.725]	6.227	[4.023 , 8.343]	4.12	[2.516 , 5.848]	2.871	[1.330 , 4.044]	2.236	[0.810 , 3.396]
	I [standard]	0.003	[0.002 , 0.003]	0.007	[0.003 , 0.011]	0.006	[0.003 , 0.008]	0.896	[0.446 , 1.243]	1.566	[1.031 , 2.084]	1.236	[0.591 , 1.954]	1.8	[0.817 , 2.921]	1.624	[0.797 , 2.836]	1.88	[0.825 , 2.694]	1.47	[0.558 , 2.248]	1.74	[0.794 , 2.600]	1.306	[0.559 , 2.368]	2.185	[0.880 , 3.234]
Total	Variance [poor]	0.605	[0.440 , 0.768]	17.134	[15.445 , 23.479]	112.108	[96.035 , 135.876]	399.968	[329.645 , 474.406]	674.241	[573.400 , 840.533]	988.772	[824.528 , 1180.044]	1254.23	[1002.139 , 1455.728]	1226.69	[1037.516 , 1495.506]	973.135	[812.023 , 1183.768]	663.198	[591.027 , 840.047]	505.266	[421.903 , 628.416]	467.675	[357.943 , 552.510]	389.2	[324.057 , 488.397]
	Variance [standard]	0.569	[0.430 , 0.720]	17.025	[13.701 , 21.183]	58.385	[48.530 , 72.858]	125.377	[107.532 , 160.192]	193.644	[156.766 , 228.131]	239.578	[200.195 , 300.514]	339.584	[268.385 , 419.300]	356.708	[287.571 , 436.002]	312.466	[262.509 , 398.661]	310.744	[261.924 , 400.064]	323.011	[271.331 , 404.862]	381.729	[301.860 , 457.643]	442.404	[356.492 , 536.743]
	I [poor]	0.009	[0.007 , 0.011]	0.053	[0.048 , 0.072]	0.096	[0.082 , 0.116]	5.911	[4.872 , 7.011]	9.964	[8.474 , 12.422]	14.612	[12.185 , 17.439]	18.535	[14.810 , 21.513]	18.128	[15.333 , 22.101]	14.381	[12.000 , 17.494]	9.801	[8.734 , 12.414]	7.467	[6.235 , 9.287]	6.911	[5.290 , 8.165]	5.752	[4.789 , 7.218]
	I [standard]	0.008	[0.006 , 0.011]	0.017	[0.014 , 0.021]	0.011	[0.009 , 0.014]	1.832	[1.571 , 2.341]	2.83	[2.291 , 3.334]	3.501	[2.925 , 4.391]	4.962	[3.922 , 6.127]	5.212	[4.202 , 6.371]	4.566	[3.836 , 5.825]	4.541	[3.827 , 5.846]	4.72	[3.965 , 5.916]	5.578	[4.411 , 6.687]	6.465	[5.209 , 7.843]

### Sheet: Table S4.
Table S4. Estimates from 2 bivariate animal models on body mass (at hatching and day 7) across diet treatments, accounting for sources of variation in egg mass as fixed effects. Estimates represent posterior modes with associated 95% Credible Intervals (95% CI).
		hatching mass		mass at day 7
	Fixed effects	Estimate	95% CI	Estimate	95% CI
	Intercept	-9.533	[-10.698 , -8.125]	-16.836	[-23.736 , -8.128]
	Sex [male]	-0.023	[-0.097 , 0.018]	-0.402	[-0.966 , 0.170]
	Year [2020]	0.067	[-0.056 , 0.128]	0.498	[-0.280 , 1.315]
	Inbreeding coefficient	-0.246	[-0.935 , 0.275]	-12.639	[-16.903 , -4.965]
	Average line egg mass	0.786	[0.680 , 0.895]	1.467	[0.751 , 2.052]
	Delta replicate	0.625	[0.172 , 1.111]	3.603	[0.776 , 6.548]
	Delta mother	0.812	[0.746 , 0.917]	1.416	[0.934 , 2.246]
	Delta within-mother	0.82	[0.755 , 0.918]	1.512	[0.724 , 2.419]
a posteriori test of differences between effect sizes	diff line-replicate	0.157	[-0.318 , 0.648]	-2.423	[-5.108 , 0.677]
	diff replicate-mother	-0.151	[-0.666 , 0.279]	2.354	[-1.138 , 4.653]
	diff mother-within mother	-0.007	[-0.130 , 0.096]	-0.174	[-1.062 , 1.094]
Variance component	Metric	Estimate	95% CI	Estimate	95% CI
Additive genetic	Variance [poor]	0	[0.000 , 0.020]	0.051	[0.000 , 6.129]
	Variance [standard]	0	[0.000 , 0.013]	6.053	[0.734 , 11.362]
	h2 [poor]	0	[0.000 , 0.114]	0.002	[0.000 , 0.336]
	h2 [standard]	0	[0.000 , 0.083]	0.437	[0.055 , 0.640]
	I [poor]	0	[0.000 , 0.000]	0.001	[0.000 , 0.091]
	I [standard]	0	[0.000 , 0.000]	0.088	[0.011 , 0.166]
	Covariance	0	[-0.002 , 0.009]	-0.002	[-2.089 , 3.349]
	Correlation	0.542	[-0.739 , 0.963]	0.189	[-0.719 , 0.915]
Maternal genetic	Variance [poor]	0.041	[0.000 , 0.074]	0.026	[0.000 , 2.632]
	Variance [standard]	0	[0.000 , 0.052]	0.018	[0.000 , 2.845]
	h2 [poor]	0.25	[0.000 , 0.372]	0.001	[0.000 , 0.151]
	h2 [standard]	0.002	[0.000 , 0.305]	0.001	[0.000 , 0.176]
	I [poor]	0.001	[0.000 , 0.001]	0	[0.000 , 0.039]
	I [standard]	0	[0.000 , 0.001]	0	[0.000 , 0.042]
	Covariance	0	[-0.001 , 0.054]	-0.002	[-0.672 , 0.839]
	Correlation	0.96	[0.205 , 0.999]	-0.019	[-0.837 , 0.909]
Mother identity	Variance [poor]	0	[0.000 , 0.045]	0.015	[0.000 , 2.139]
	Variance [standard]	0	[0.000 , 0.034]	0.011	[0.000 , 2.465]
	h2 [poor]	0.001	[0.000 , 0.254]	0.001	[0.000 , 0.127]
	h2 [standard]	0.001	[0.000 , 0.222]	0.001	[0.000 , 0.158]
	I [poor]	0	[0.000 , 0.001]	0	[0.000 , 0.032]
	I [standard]	0	[0.000 , 0.000]	0	[0.000 , 0.036]
	Covariance	0	[-0.002 , 0.035]	0	[-0.584 , 0.657]
	Correlation	0.965	[-0.604 , 0.999]	0.384	[-0.824 , 0.877]
Father identity	Variance [poor]	0	[0.000 , 0.011]	2.443	[0.000 , 4.057]
	Variance [standard]	0	[0.000 , 0.007]	0.007	[0.000 , 1.139]
	h2 [poor]	0	[0.000 , 0.065]	0.095	[0.000 , 0.230]
	h2 [standard]	0	[0.000 , 0.042]	0	[0.000 , 0.073]
	I [poor]	0	[0.000 , 0.000]	0.036	[0.000 , 0.060]
	I [standard]	0	[0.000 , 0.000]	0	[0.000 , 0.017]
	Covariance	0	[-0.002 , 0.003]	-0.001	[-0.567 , 0.807]
	Correlation	0.27	[-0.770 , 0.948]	0.128	[-0.746 , 0.916]
Residual	Variance [poor]	0.115	[0.097 , 0.141]	11.125	[8.143 , 14.767]
	Variance [standard]	0.113	[0.095 , 0.134]	7.911	[4.440 , 10.938]
	h2 [poor]	0.634	[0.549 , 0.814]	0.743	[0.438 , 0.861]
	h2 [standard]	0.717	[0.620 , 0.848]	0.585	[0.267 , 0.747]
	I [poor]	0.002	[0.001 , 0.002]	0.164	[0.120 , 0.218]
	I [standard]	0.002	[0.001 , 0.002]	0.116	[0.065 , 0.160]
Total	Variance [poor]	0.169	[0.145 , 0.211]	17.054	[13.844 , 19.973]
	Variance [standard]	0.15	[0.130 , 0.182]	15.799	[12.825 , 19.077]
	I [poor]	0.002	[0.002 , 0.003]	0.252	[0.205 , 0.295]
	I [standard]	0.002	[0.002 , 0.003]	0.231	[0.187 , 0.279]
